# The interferon stimulated gene-encoded protein HELZ2 inhibits human LINE-1 retrotransposition and LINE-1 RNA-mediated type I interferon induction

**DOI:** 10.1101/2022.03.26.485892

**Authors:** Ahmad Luqman-Fatah, Yuzo Watanabe, Fuyuki Ishikawa, John V. Moran, Tomoichiro Miyoshi

## Abstract

Some interferon stimulated genes (ISGs) encode proteins that inhibit LINE-1 (L1) retrotransposition. Here, we used immunoprecipitation followed by liquid chromatography-tandem mass spectrometry to identify proteins that associate with the L1 ORF1-encoded protein (ORF1p) in ribonucleoprotein particles. Three ISG proteins that interact with ORF1p inhibit retrotransposition: HECT and RLD domain containing E3 ubiquitin-protein ligase 5 (HERC5); 2’-5’-oligoadenylate synthetase-like (OASL); and helicase with zinc finger 2 (HELZ2). HERC5 destabilizes ORF1p, but does not affect its cellular localization. OASL impairs ORF1p cytoplasmic foci formation. HELZ2 recognizes sequences and/or structures within the L1 5’UTR to reduce L1 RNA, ORF1p, and ORF1p cytoplasmic foci levels. Overexpression of WT or reverse transcriptase-deficient L1s led to a modest induction of IFN-α expression, which was abrogated upon HELZ2 overexpression. Notably, IFN-α expression was enhanced upon overexpression of an ORF1p RNA binding mutant, suggesting ORF1p binding might protect L1 RNA from “triggering” IFN-α induction. Thus, ISG proteins can inhibit retrotransposition by different mechanisms.
