## Supplementary tables for "The interferon stimulated gene-encoded protein HELZ2 inhibits human LINE-1 retrotransposition and LINE-1 RNA-mediated type I interferon induction"

### Sheet: Supplementary Table 1
Supplementary Table 1: PANTHER Gene Ontology analysis of WT ORF1p IP-MS (biological process complete)
	Displaying only results with P<0.05
	Analysis Type:	PANTHER Enrichment Test (release 20210224)
	Annotation Version and Release Date:	GO Ontology database DOI: 10.5281/zenodo.4495804 Released 2021-02-01
	Analyzed List:	GOPantherWTHeLa.txt (Homo sapiens)	There are duplicate IDs in the file. For duplicates, the first id/value pair in the file will be used.
	Correction:	FDR
Number	GO biological process complete	number	over (+)/under (-)	pvalue	fdr (ascending)
1	viral transcription (GO:0019083)	75	+	2.61e-10	7.56e-07
2	nuclear-transcribed mRNA catabolic process, nonsense-mediated decay (GO:0000184)	83	+	6.1e-10	8.85e-07
3	viral gene expression (GO:0019080)	84	+	8.16e-09	1.97e-06
4	protein localization to membrane (GO:0072657)	78	+	7.26e-09	2.11e-06
5	translational initiation (GO:0006413)	91	+	7.99e-09	2.11e-06
6	protein targeting to membrane (GO:0006612)	78	+	7.26e-09	2.34e-06
7	cotranslational protein targeting to membrane (GO:0006613)	78	+	7.26e-09	2.63e-06
8	SRP-dependent cotranslational protein targeting to membrane (GO:0006614)	78	+	7.26e-09	3.01e-06
9	establishment of protein localization to membrane (GO:0090150)	78	+	7.26e-09	3.51e-06
10	protein targeting to ER (GO:0045047)	78	+	7.26e-09	4.22e-06
11	protein localization to endoplasmic reticulum (GO:0070972)	78	+	7.26e-09	5.27e-06
12	establishment of protein localization to endoplasmic reticulum (GO:0072599)	78	+	7.26e-09	7.03e-06
13	protein targeting (GO:0006605)	80	+	3.68e-08	8.21e-06
14	establishment of protein localization to organelle (GO:0072594)	84	+	5.41e-08	1.12e-05
15	negative regulation of gene expression (GO:0010629)	134	+	1.13e-07	2.18e-05
16	intracellular protein transport (GO:0006886)	107	+	2.4e-07	3.17e-05
17	cellular nitrogen compound catabolic process (GO:0044270)	97	+	2.31e-07	3.19e-05
18	organic cyclic compound catabolic process (GO:1901361)	97	+	2.31e-07	3.35e-05
19	nuclear-transcribed mRNA catabolic process (GO:0000956)	92	+	2.71e-07	3.42e-05
20	nucleobase-containing compound catabolic process (GO:0034655)	97	+	2.31e-07	3.53e-05
21	heterocycle catabolic process (GO:0046700)	97	+	2.31e-07	3.72e-05
22	aromatic compound catabolic process (GO:0019439)	97	+	2.31e-07	3.94e-05
23	RNA catabolic process (GO:0006401)	97	+	2.31e-07	4.19e-05
24	mRNA catabolic process (GO:0006402)	93	+	3.51e-07	4.25e-05
25	organic substance transport (GO:0071702)	124	+	4.07e-07	4.54e-05
26	nitrogen compound transport (GO:0071705)	124	+	4.07e-07	4.73e-05
27	protein localization to organelle (GO:0033365)	93	+	4.71e-07	5.06e-05
28	amide transport (GO:0042886)	112	+	6.68e-07	6.46e-05
29	protein transport (GO:0015031)	112	+	6.68e-07	6.69e-05
30	peptide transport (GO:0015833)	112	+	6.68e-07	6.93e-05
31	establishment of protein localization (GO:0045184)	113	+	7.87e-07	7.37e-05
32	anion transport (GO:0006820)	125	+	8.65e-07	7.85e-05
33	cellular macromolecule catabolic process (GO:0044265)	101	+	9.64e-07	8.48e-05
34	ion transport (GO:0006811)	126	+	1.58e-06	0.000135
35	macromolecule catabolic process (GO:0009057)	102	+	1.92e-06	0.000159
36	cellular protein localization (GO:0034613)	116	+	2.77e-06	0.000217
37	cellular macromolecule localization (GO:0070727)	116	+	2.77e-06	0.000223
38	protein localization (GO:0008104)	122	+	6.24e-06	0.000465
39	organic substance catabolic process (GO:1901575)	104	+	6.23e-06	0.000476
40	macromolecule localization (GO:0033036)	132	+	8.25e-06	0.000599
41	negative regulation of macromolecule metabolic process (GO:0010605)	169	+	9.34e-06	0.000662
42	biological process involved in symbiotic interaction (GO:0044403)	121	+	1.25e-05	0.000827
43	cellular catabolic process (GO:0044248)	106	+	1.23e-05	0.000828
44	catabolic process (GO:0009056)	106	+	1.23e-05	0.000848
45	viral process (GO:0016032)	120	+	1.33e-05	0.000861
46	intracellular transport (GO:0046907)	117	+	1.37e-05	0.000866
47	negative regulation of metabolic process (GO:0009892)	171	+	1.55e-05	0.000957
48	regulation of catabolic process (GO:0009894)	45	+	1.76e-05	0.00106
49	regulation of cellular catabolic process (GO:0031329)	43	+	2.62e-05	0.00155
50	peptide biosynthetic process (GO:0043043)	118	+	5.42e-05	0.00286
51	translation (GO:0006412)	118	+	5.42e-05	0.00292
52	cellular amide metabolic process (GO:0043603)	118	+	5.42e-05	0.00297
53	amide biosynthetic process (GO:0043604)	118	+	5.42e-05	0.00303
54	establishment of localization in cell (GO:0051649)	126	+	5.22e-05	0.00303
55	peptide metabolic process (GO:0006518)	118	+	5.42e-05	0.00309
56	biological process involved in interspecies interaction between organisms (GO:0044419)	144	+	7.25e-05	0.00376
57	regulation of mRNA catabolic process (GO:0061013)	33	+	7.45e-05	0.0038
58	cellular protein complex disassembly (GO:0043624)	18	-	9.03e-05	0.00452
59	organonitrogen compound biosynthetic process (GO:1901566)	119	+	9.96e-05	0.0049
60	transport (GO:0006810)	141	+	0.000112	0.00544
61	establishment of localization (GO:0051234)	142	+	0.000123	0.00565
62	cellular localization (GO:0051641)	133	+	0.000121	0.00568
63	mitochondrial translation (GO:0032543)	18	-	0.000121	0.00575
64	regulation of mRNA stability (GO:0043488)	31	+	0.000147	0.00668
65	negative regulation of biological process (GO:0048519)	191	+	0.000167	0.00747
66	mitochondrial translational elongation (GO:0070125)	17	-	0.000183	0.00781
67	mitochondrial translational termination (GO:0070126)	17	-	0.000183	0.00793
68	translational termination (GO:0006415)	17	-	0.000183	0.00805
69	mRNA stabilization (GO:0048255)	14	+	0.000217	0.00915
70	regulation of RNA stability (GO:0043487)	32	+	0.000251	0.0104
71	mitochondrial gene expression (GO:0140053)	19	-	0.000262	0.0107
72	cellular nitrogen compound biosynthetic process (GO:0044271)	141	+	0.000276	0.0111
73	cellular macromolecule biosynthetic process (GO:0034645)	146	+	0.000339	0.0133
74	macromolecule biosynthetic process (GO:0009059)	146	+	0.000339	0.0135
75	ribosomal small subunit biogenesis (GO:0042274)	20	+	0.00041	0.0159
76	negative regulation of cellular catabolic process (GO:0031330)	25	+	0.000427	0.0163
77	rRNA metabolic process (GO:0016072)	90	+	0.000472	0.0176
78	ribosome biogenesis (GO:0042254)	107	+	0.00048	0.0177
79	rRNA processing (GO:0006364)	90	+	0.000472	0.0178
80	negative regulation of catabolic process (GO:0009895)	26	+	0.000509	0.0185
81	RNA stabilization (GO:0043489)	16	+	0.000539	0.0193
82	negative regulation of mRNA catabolic process (GO:1902373)	15	+	0.000682	0.0241
83	cellular biosynthetic process (GO:0044249)	148	+	0.000724	0.0253
84	organic substance biosynthetic process (GO:1901576)	149	+	0.000796	0.0272
85	biosynthetic process (GO:0009058)	149	+	0.000796	0.0275
86	localization (GO:0051179)	149	+	0.000818	0.0276
87	protein-containing complex disassembly (GO:0032984)	21	-	0.000894	0.0298
88	CRD-mediated mRNA stabilization (GO:0070934)	5	+	0.000989	0.0326
89	negative regulation of RNA catabolic process (GO:1902369)	17	+	0.00141	0.046

### Sheet: Supplementary Table 2
Supplementary Table 2: Gene Set Enrichment Analysis, followed by Leading Edge Analysis of WT L1 vs RNA Binding Mutant (RBM) L1
Gene Set	Size	Enrichment Score (ES)	Normalized Enrichment Score (NES)	Nominal (NOM) p-value	False Discovery Rate (FDR) q-value	familywise-error rate (FWER) p-value	Rank at Max	Leading Edge
HALLMARK_MYC_TARGETS_V2	18	0.574	1.798	0.006	0.044	0.044	250	tags=61%, list=26%, signal=81%
HALLMARK_INTERFERON_GAMMA_RESPONSE	14	0.559	1.639	0.012	0.08	0.148	227	tags=64%, list=23%, signal=83%
HALLMARK_INTERFERON_ALPHA_RESPONSE	12	0.491	1.384	0.099	0.373	0.696	227	tags=58%, list=23%, signal=75%
HALLMARK_E2F_TARGETS	27	0.382	1.316	0.101	0.428	0.839	296	tags=48%, list=31%, signal=67%
HALLMARK_MYC_TARGETS_V1	84	0.287	1.176	0.188	0.728	0.988	655	tags=85%, list=68%, signal=239%
HALLMARK_EPITHELIAL_MESENCHYMAL_TRANSITION	15	0.401	1.175	0.263	0.609	0.988	419	tags=60%, list=43%, signal=104%
HALLMARK_GLYCOLYSIS	16	0.385	1.162	0.263	0.554	0.992	382	tags=56%, list=39%, signal=91%
HALLMARK_MTORC1_SIGNALING	16	0.361	1.098	0.364	0.641	0.998	400	tags=50%, list=41%, signal=84%
HALLMARK_G2M_CHECKPOINT	30	0.307	1.073	0.374	0.629	0.999	654	tags=83%, list=68%, signal=249%
HALLMARK_DNA_REPAIR	13	0.374	1.068	0.363	0.577	0.999	203	tags=46%, list=21%, signal=58%
HALLMARK_UNFOLDED_PROTEIN_RESPONSE	30	0.265	0.932	0.595	0.797	1	515	tags=67%, list=53%, signal=138%
HALLMARK_UV_RESPONSE_UP	11	0.335	0.908	0.607	0.772	1	39	tags=27%, list=4%, signal=28%
HALLMARK_OXIDATIVE_PHOSPHORYLATION	16	0.293	0.886	0.636	0.752	1	547	tags=63%, list=57%, signal=141%
HALLMARK_P53_PATHWAY	16	0.263	0.794	0.775	0.828	1	169	tags=25%, list=17%, signal=30%
HALLMARK_ALLOGRAFT_REJECTION	13	0.199	0.569	0.956	0.966	1	237	tags=31%, list=24%, signal=40%
HALLMARK_MYOGENESIS	21	-0.242	-1.139	0.23	0.251	0.363	67	tags=14%, list=7%, signal=15%
HALLMARK_MITOTIC_SPINDLE	22	-0.311	-1.499	0.06	0.086	0.076	72	tags=27%, list=7%, signal=29%

### Sheet: Supplementary Table 3
Supplementary Table 3: IP-MS screening result using interferome database: 10-fold and 5-fold difference by type I IFN.
10-fold difference by type I IFN
Gene Symbol	Description
Adar	adenosine deaminase, RNA-specific [Source:MGI Symbol;Acc:MGI:1889575]
ADAR	adenosine deaminase, RNA-specific [Source:HGNC Symbol;Acc:225]
DDX60L	DEAD (Asp-Glu-Ala-Asp) box polypeptide 60-like [Source:HGNC Symbol;Acc:26429]
Helz2	helicase with zinc finger 2, transcriptional coactivator [Source:MGI Symbol;Acc:MGI:2385169]
HELZ2	helicase with zinc finger 2, transcriptional coactivator [Source:HGNC Symbol;Acc:30021]
HERC5	HECT and RLD domain containing E3 ubiquitin protein ligase 5 [Source:HGNC Symbol;Acc:24368]
Ifit1	interferon-induced protein with tetratricopeptide repeats 1 [Source:MGI Symbol;Acc:MGI:99450]
IFIT1	interferon-induced protein with tetratricopeptide repeats 1 [Source:HGNC Symbol;Acc:5407]
OASL	2'-5'-oligoadenylate synthetase-like [Source:HGNC Symbol;Acc:8090]
Zc3hav1	zinc finger CCCH type, antiviral 1 [Source:MGI Symbol;Acc:MGI:1926031]
ZC3HAV1	zinc finger CCCH-type, antiviral 1 [Source:HGNC Symbol;Acc:23721]
5-fold difference by type I IFN
Gene Symbol	Description
Adar	adenosine deaminase, RNA-specific [Source:MGI Symbol;Acc:MGI:1889575]
ADAR	adenosine deaminase, RNA-specific [Source:HGNC Symbol;Acc:225]
Ddx60	DEAD (Asp-Glu-Ala-Asp) box polypeptide 60 [Source:MGI Symbol;Acc:MGI:2384570]
DDX60	DEAD (Asp-Glu-Ala-Asp) box polypeptide 60 [Source:HGNC Symbol;Acc:25942]
DDX60L	DEAD (Asp-Glu-Ala-Asp) box polypeptide 60-like [Source:HGNC Symbol;Acc:26429]
EIF3D	eukaryotic translation initiation factor 3, subunit D [Source:HGNC Symbol;Acc:3278]
Elavl1	ELAV (embryonic lethal, abnormal vision)-like 1 (Hu antigen R) [Source:MGI Symbol;Acc:MGI:1100851]
G3bp2	GTPase activating protein (SH3 domain) binding protein 2 [Source:MGI Symbol;Acc:MGI:2442040]
Helz2	helicase with zinc finger 2, transcriptional coactivator [Source:MGI Symbol;Acc:MGI:2385169]
HELZ2	helicase with zinc finger 2, transcriptional coactivator [Source:HGNC Symbol;Acc:30021]
HERC5	HECT and RLD domain containing E3 ubiquitin protein ligase 5 [Source:HGNC Symbol;Acc:24368]
HIST1H1B	histone cluster 1, H1b [Source:HGNC Symbol;Acc:4719]
Hist1h1b	histone cluster 1, H1b [Source:MGI Symbol;Acc:MGI:1861461]
Hist1h1c	histone cluster 1, H1c [Source:MGI Symbol;Acc:MGI:1931526]
Hist1h2ai	histone cluster 1, H2ai [Source:MGI Symbol;Acc:MGI:2448457]
Hist1h2ak	histone cluster 1, H2ak [Source:MGI Symbol;Acc:MGI:2448297]
HNRNPM	heterogeneous nuclear ribonucleoprotein M [Source:HGNC Symbol;Acc:5046]
Hp1bp3	heterochromatin protein 1, binding protein 3 [Source:MGI Symbol;Acc:MGI:109369]
Ifit1	interferon-induced protein with tetratricopeptide repeats 1 [Source:MGI Symbol;Acc:MGI:99450]
IFIT1	interferon-induced protein with tetratricopeptide repeats 1 [Source:HGNC Symbol;Acc:5407]
Igf2bp2	insulin-like growth factor 2 mRNA binding protein 2 [Source:MGI Symbol;Acc:MGI:1890358]
IGF2BP3	insulin-like growth factor 2 mRNA binding protein 3 [Source:HGNC Symbol;Acc:28868]
Larp1	La ribonucleoprotein domain family, member 1 [Source:MGI Symbol;Acc:MGI:1890165]
Mov10	Moloney leukemia virus 10 [Source:MGI Symbol;Acc:MGI:97054]
MOV10	Mov10, Moloney leukemia virus 10, homolog (mouse) [Source:HGNC Symbol;Acc:7200]
NPM1	nucleophosmin (nucleolar phosphoprotein B23, numatrin) [Source:HGNC Symbol;Acc:7910]
OASL	2'-5'-oligoadenylate synthetase-like [Source:HGNC Symbol;Acc:8090]
PEG10	paternally expressed 10 [Source:HGNC Symbol;Acc:14005]
Pfkp	phosphofructokinase, platelet [Source:MGI Symbol;Acc:MGI:1891833]
PRRC2A	proline-rich coiled-coil 2A [Source:HGNC Symbol;Acc:13918]
RFC5	replication factor C (activator 1) 5, 36.5kDa [Source:HGNC Symbol;Acc:9973]
RP11-395B7.7
RPL31	ribosomal protein L31 [Source:HGNC Symbol;Acc:10334]
Rpl35	ribosomal protein L35 [Source:MGI Symbol;Acc:MGI:1913739]
RTCB	RNA 2',3'-cyclic phosphate and 5'-OH ligase [Source:HGNC Symbol;Acc:26935]
SART3	squamous cell carcinoma antigen recognized by T cells 3 [Source:HGNC Symbol;Acc:16860]
SSB	Sjogren syndrome antigen B (autoantigen La) [Source:HGNC Symbol;Acc:11316]
TOP1	topoisomerase (DNA) I [Source:HGNC Symbol;Acc:11986]
TOP2A	topoisomerase (DNA) II alpha 170kDa [Source:HGNC Symbol;Acc:11989]
TRIM56	tripartite motif containing 56 [Source:HGNC Symbol;Acc:19028]
Xrn2	5'-3' exoribonuclease 2 [Source:MGI Symbol;Acc:MGI:894687]
Zc3hav1	zinc finger CCCH type, antiviral 1 [Source:MGI Symbol;Acc:MGI:1926031]
ZC3HAV1	zinc finger CCCH-type, antiviral 1 [Source:HGNC Symbol;Acc:23721]
